# Immunoinformatic Approach for the identification of T Cell and B Cell Epitopes in the Surface Glycoprotein and Designing a Potent Multiepitope Vaccine Construct Against SARS-CoV-2 including the new UK variant

**DOI:** 10.1101/2021.03.15.435391

**Authors:** Gracy Fathima Selvaraj, Kiruba Ramesh, Padmapriya Padmanabhan, Vidya Gopalan, Karthikeyan Govindan, Aswathi Chandran, Sivasubramanian Srinivasan, Kaveri Krishnasamy

## Abstract

The emergence of a novel coronavirus in China in late 2019 has turned into a SARS-CoV-2 pandemic affecting several millions of people worldwide in a short span of time with high fatality. The crisis is further aggravated by the emergence and evolution of new variant SARS-CoV-2 strains in UK during December, 2020 followed by their transmission to other countries. A major concern is that prophylaxis and therapeutics are not available yet to control and prevent the virus which is spreading at an alarming rate, though several vaccine trials are in the final stage. As vaccines are developed through various strategies, their immunogenic potential may drastically vary and thus pose several challenges in offering both arms of immunity such as humoral and cell-mediated immune responses against the virus. In this study, we adopted an immunoinformatics-aided identification of B cell and T cell epitopes in the Spike protein, which is a surface glycoprotein of SARS-CoV-2, for developing a new Multiepitope vaccine construct (MEVC). MEVC has 575 amino acids and comprises adjuvants and various cytotoxic T-lymphocyte (CTL), helper T-lymphocyte (HTL), and B-cell epitopes that possess the highest affinity for the respective HLA alleles, assembled and joined by linkers. The computational data suggest that the MEVC is non-toxic, non-allergenic and thermostable with the capability to elicit both humoral and cell-mediated immune responses. The population coverage of various countries affected by COVID-19 with respect to the selected B and T cell epitopes in MEVC was also investigated. Subsequently, the biological activity of MEVC was assessed by bioinformatic tools using the interaction between the vaccine candidate and the innate immune system receptors TLR3 and TLR4. The epitopes of the construct were analyzed with that of the strains belonging to various clades including the new variant UK strain having multiple unique mutations in S protein. Due to the advantageous features, the MEVC can be tested *in vitro* for more practical validation and the study offers immense scope for developing a potential vaccine candidate against SARS-CoV-2 in view of the public health emergency associated with COVID-19 disease caused by SARS-CoV-2.
