## Supplementary material for "Immunoinformatic Approach for the identification of T Cell and B Cell Epitopes in the Surface Glycoprotein and Designing a Potent Multiepitope Vaccine Construct Against SARS-CoV-2 including the new UK variant": Supplementary File B Epitope Mutations.xlsx

### Sheet: Sheet1
EPITOPE	CYTOTOXIC T CELL EPITOPE MUTATIONS
WTAGAAAYY	W	T	A	G	A	A	A	Y	Y
	W258*(1)(99.97%) W258L(2)(99.94%)	1	A260V(1)(99.97%)	G261R(1)(99.97%) G261S(17)(99.46%) G261V(1)(99.97%)	A262S(8)(99.75%)	A263E(1)(99.97%)	1	Y265C(1)(99.97%)	1
GVYFASTEK	G	V	Y	F	A	S	T	E	K
	1	1	Y91L(1)(99.97%)	1	A93V(1)(99.97%)	1	T95I(2)(99.94%)	E96D(1)(99.97%)	K97Q(1)(99.97%)
PYRVVVLSF	P	Y	R	V	V	V	L	S	F
	P507S(1)(99.97%)	Y508N(2)(99.94%)	1	1	1	1	1	1	1
IPTNFTISV	I	P	T	N	F	T	I	S	V
	1	1	T716I(1)(99.97%)	1	1	T719I(1)(99.97%) T719S(1)(99.97%)	1	1	1
YQPYRVVVL	Y	Q	P	Y	R	V	V	V	L
	1	Q506H(1)(99.97%)	P507S(1)(99.97%)	Y508N(2)(99.94%)	1	1	1	1	1
AEIRASANL	A	E	I	R	A	S	A	N	L
	1	1	1	1	A1020V(2)(99.94%) A1020S(1)(99.97%)	S1021F(1)(99.97%)	A1022S(5)(99.84%)	1	1
IAIPTNFTI	I	A	I	P	T	N	F	T	I
	1	1	1	1	T716I(1)(99.97%)	1	1	T719I(1)(99.97%) T719S(1)(99.97%)	1
QLTPTWRVY	Q	L	T	P	T	W	R	V	Y
	1	1	1	1	1	1	R634S(1)(99.97%)	1	1
GQTGKIADY	G	Q	T	G	K	I	A	D	Y
	1	1	1	1	1	1	A419S(2)(99.94%)	1	1
LGAENSVAY	L	G	A	E	N	S	V	A	Y
	1	1	A701T(19)(99.40%) A701V(2)(99.94%)	1	1	S704L(3)(99.9%)	1	A706S(2)(99.94%) A706V(1)(99.97%)	1
HELPER T CELL EPITOPES MUTATIONS
QSLLIVNNATNVVIK	Q	S	L	L	I	V	N	N	A	T	N	V	V	I	K
	1	1	L117I(2)(99.94%)	1	1	1	1	1	1	1	1	1	1	1	1
GINITRFQTLLALHR	G	I	N	I	T	R	F	Q	T	L	L	A	L	H	R
	G232C(1)(99.97%)	I233V(1)(99.97%)	N234Y(1)(99.97%)	1	1	1	1	Q239R(3)(99.9%)	1	1	1	A243S(4)(99.87%) A243V(1)(99.97%) A243P(1)(99.97%)	L244F(3)(99.9%)	1	1
YRVVVLSFELLHAPA	Y	R	V	V	V	L	S	F	E	L	L	H	A	P	A
	Y508N(2)(99.94%)	1	1	1	1	1	1	1	E516*(1)(99.97%)	1	1		A520S(12)(99.62%)	P521S(2)(99.94%)	A522S(1)(99.97%)
FGGFNFSQILPDPSK	F	G	G	F	N	F	S	Q	I	L	P	D	P	S	K
	F797C(4)(99.87%)	1	G799S(2)(99.94%)	1	1	1	1	1	1	1	P809S(2)(99.94%)	1	1	1	K811R(1)(99.97%) K811M(1)(99.97%)
MFVFLVLLPLVSSQC	M	F	V	F	L	V	L	L	P	L	V	S	S	Q	C
	1	F2L(1)(99.97%)	1	1	L5F(15)(99.52%)	V6F(1)(99.97%)	L7S(5)(99.84%) L7I(1)(99.97%)	1	P9Q(1)(99.97%)	1	1	S12F(4)(99.87%)	S13I(2)(99.94%)	1	1
VLSFELLHAPATVCG	V	L	S	F	E	L	L	H	A	P	A	T	V	C	G
	1	1	1	1	E516*(1)(99.97%)	1	1	1	A520S(12)(99.62%)	P521S(2)(99.94%)	A522S(1)(99.97%)	1	1	1	1
TESIVRFPNITNLCP	T	E	S	I	V	R	F	P	N	I	T	N	L	C	P
	T323I(3)(99.9%)	1	1	1	1	1	1	P330S(2)(99.94%)	1	1	1	1	1	1	1
ITSGWTFGAGAALQI	I	T	S	G	W	T	F	G	A	G	A	A	L	Q	I
	1	1	S884F(1)(99.97%)	G885A(1)(99.97%)	1	1	1	1	1	1	A892S(3)(99.9%) A892V(1)(99.97%)	1	1	1	1
QDLFLPFFSNVTWFH	Q	D	L	F	L	P	F	F	S	N	V	T	W	F	H
	1	1	L54F(68)(97.85%)	1	1	1	1	F59S(1)(99.97%)	1	1	V62G(1)(99.97%) V62L(13)(99.59%)	1	W64L(1)(99.97%)	1	1
AIPTNFTISVTTEIL	A	I	P	T	N	F	T	I	S	V	T	T	E	I	L
	1	1	1	T716I(1)(99.97%)	1	1	T719I(1)(99.97%) T719S(1)(99.97%)	1	1	1	T723I(1)(99.97%)	1	1	1	1
CSNLLLQYGSFCTQL	C	S	N	L	L	L	Q	Y	G	S	F	C	T	Q	L
	1	1	1	1	1	1	1	1	1	1	1	1	T761S(1)(99.97%)	1	1
YIWLGFIAGLIAIVM	Y	I	W	L	G	F	I	A	G	L	I	A	I	V	M
	1	1	1	1	G1219C(4)(99.87%)	1	1	A1222H(1)(99.97%)	G1223Y(1)(99.97%)	L1224T(1)(99.97%)	I1225STOP(1)(99.97%) I1225F(2)(99.94%)	A1226T(1)(99.97%)	I1227N(1)(99.97%)	V1228L(6)(99.81%)	M1229I(1)(99.97%)
RFASVYAWNRKRISN	R	F	A	S	V	Y	A	W	N	R	K	R	I	S	N
	R346K(2)(99.94%) R346T(2)(99.94%)	F347I(1)(99.97%)	A348P(1)(99.97%)	1	1	1	1	1	1	1	1	1	1	1	1
GLTVLPPLLTDEMIA	G	L	T	V	L	P	P	L	L	T	D	E	M	I	A
	G857C(1)(99.97%)	L858F(1)(99.97%)	1	1	1	1	1	1	1	1	1	1	1	1	A871S(1)(99.97%)
LINEAR OR CONTINUOUS B CELL EPITOPES MUTATION
GWTAGAAAYYVGYLQP	G	W	T	A	G	A	A	A	Y	Y	V	G	Y	L	Q	P
	1	W258*(1)(99.97%) W258L(2)(99.94%)	1	A260V(1)(99.97%)	G261R(1)(99.97%) G261S(17)(99.46%) G261V(1)(99.97%)	A262S(5)(99.84%)	A263E(1)(99.97%)	1	Y265C(1)(99.97%)	1	1	1	1	1	Q271R(3)(99.9%) Q271*(2)(99.94%)	P272L(3)(99.9%)
HRSYLTPGDSSSGWTA	H	R	S	Y	L	T	P	G	D	S	S	S	G	W	T	A
	1	1	1	1	1	1	1	1	1	S254Y(1)(99.97%) S254F(78)(97.53%)	S255F(2)(99.94%)	1	1	W258*(1)(99.97%) W258L(2)(99.94%)	1	A260V(1)(99.97%)
TVEKGIYQTSNFRVQP	T	V	E	K	G	I	Y	Q	T	S	N	F	R	V	Q	P
	T307I(1)(99.97%) T307S(1)(99.97%)	V308I(1)(99.97%)	E309Q(2)(99.94%)	1	1	1	1	1	1	1	1	F318L(1)(99.97%) F318S(1)(99.97%)	1	1	1	1
GCLIGAEHVNNSYECD	G	C	L	I	G	A	E	H	V	N	N	S	Y	E	C	D
	1	1	1	1	1	A653V(1)(99.97%)	E654D(1)(99.97%) E654V(2)(99.94%) E654A(1)(99.97%)	H655Q(1)(99.97%) H655Y(2)(99.94%)	1	1	1	1	1	1	1	1
LQSYGFQPTNGVGYQP	L	Q	S	Y	G	F	Q	P	T	N	G	V	G	Y	Q	P
	1	Q493*(1)(99.97%)	S494P(2)(99.94%)	1	1	1	1	1	1	N501Y(1)(99.97%)	G502R(1)(99.97%)	V503L(1)(99.97%)	G504V(1)(99.97%)	1	Q506H(1)(99.97%)	P507S(1)(99.97%) P507H(1)(99.97%
GVSVITPGTNTSNQVA	G	V	S	V	I	T	P	G	T	N	T	S	N	Q	V	A
	1	1	1	1	1	1	P600C(1)(99.97%)	G601L(1)(99.97%)	T602I(2)(99.94%)	N603Y(1)(99.97%)	1	1	1	1	1	1
DISCONTINUOUS B-CELL EPITOPE
NATRFASVYAWNSVIRGTGKIADYNYKSNNLDSKVGGNYNYLYRLFRKSNLKPFERDISTEIYQAGSTPCNGVEGFNCYFPLQSYGFQPTNGVGYQPR	A	R	F	A	S	I	A	N	T	E	G	S	N	G	E	F	Q	S	N	G	V	G	Q	P
	A344S(1)(99.97%) A344T(3)(99.9%)	R346K(2)(99.94%) R346T(2)(99.94%)	F347I(1)(99.97%)	A348P(1)(99.97%) A348S(2)(99.94%)	S399A(1)(99.97%)	I402L(2)(99.94%)	A419S(2)(99.94%)	N440K(3)(99.9%)	T470N(1)(99.97%)	E471D(1)(99.97%) E471Q(1)(99.97%)	G476S(1)(99.97%)	S477N(1)(99.97%) S477I(1)(99.97%)	N481D(1)(99.97%)	G482S(3)(99.9%)	E484Q(3)(99.9%)	F490S(1)(99.97%	Q493*(3)(99.9%)	S494P(2)(99.94%)	N501Y(1) (99.97%)	G502R(1)(99.97%)	V503L(1)(99.97%)	G504V(1)(99.97%)	Q506H(1)(99.97%)	P507S(1)(99.97%)
HAIHVSGTNGTKREKSNIDPFLGVYYHKNNKSWMESEFRVYALHRSYLTPGDSSSGWTAGAA	A	H	V	G	T	K	R	E	K	S	N	D	L	G	V	Y	Y	H	K	N	N	K	S
	A67V(1)(99.97%)	H69DEL(1)(99.97%)	V70F(14)(99.56%) V70I(1)(99.97%)	G75R(1)(99.97%) G75D(1)(99.97%) G75A(3)(99.9%) G75V(2)(99.94%)	T76I(1)(99.97%)	K77M(21)(99.33%)	R78M(20)(99.37%)	E96D(1)(99.97%)	K97Q(1)(99.97%)	S98F(5)(99.84%)	N99K(1)(99.97%)	D138Y(14)(99.56%)	L141 DEL(3)(99.9%)	G142 DEL(3)(99.9%)	V143 DEL(3)(99.9%)	Y144 DEL(2)(99.94%) Y144H(1)(99.97%)	Y145 DEL(1)(99.97%) Y145V(1)(99.97%)	H146G(1) (99.97%)	K147E(1 ) (99.97%)	N148G(1)(99.97%) N148Y(1)(99.97%) N148S(4)(99.87%)	N149G(1)(99.97%)	K150G(1)(99.97%) K150N(1)(99.97%)	S151N(1)(99.97%)
	W	M	S	E	V	A	L	S	S	W	A	G	A	A
	W152L(2)(99.94%)	M153I(7) M153T(3)(99.9%)	S155I(2)(99.94%)	E156D(1)(99.97%)	V159F(1)(99.97%)	A243S(4)(99.87%) A243V(1)(99.97%) A243P(1)(99.97%)	L244F(3)(99.9%)	S254Y(1)(99.97%) S254F(78)(97.53%)	S255F(2)(99.94%)	W258L(1)(99.97%)	A260V(1)(99.97%)	G261S(17)(99.46%) G261R(1)(99.97%) G261V(1)(99.97%)	A262S(5)(99.84%)	A263E(1)(99.97%)
YSNNSFTTAPAICHDGKAHFPREGVFVSNGTHWFVRYEPQIITTDNTFVSGNCDVVIGIVNNTVY	N	T	A	I	H	H	F	D	A	R	H	V	D	G	V
	N709K(1)(99.97%)	T1077I(1)(99.97%)	A1078S(9)	I1081V(2)(99.94%)	H1083Q(23)	H1088R(2)(99.94%)	F1089V(2)(99.94%)	D1084Y(5)(99.84%)	A1087S(5)(99.84%)	R1091L(1)(99.97%)	H1101Y(5)(99.84%)	V1104L(2)(99.94%)	D1118H(1)(99.97%)	G1124V(6)(99.81%)	V1133F(3)(99.9%)
DPLQPELD	D	P	L	Q	P	E	L	D
	1	1	1	1	1	1	1	1
DLEGKK	D	L	E	G	K	K
	D178N(4)(99.87%) D178H(1)(99.97%)	1	1	G181K(1)(99.97%) G181A(7)	1	1
NAT	N	A	T
	1	1	1
CAPTIONS
DEL: DELETION MUTATION
* : STOP CODON

### Sheet: Sheet2
1	0.0316857	99.9683
2	0.0633714	99.9366
3	0.095057	99.9049
4	0.126743	99.8733
5	0.158428	99.8416
6	0.190114	99.8099
8	0.253485	99.7465				total 3156
12	0.380228	99.6198
13	0.411914	99.5881
14	0.443599	99.5564
15	0.475285	99.5247
17	0.538657	99.4613
19	0.602028	99.398
20	0.633714	99.3663
21	0.665399	99.3346
68	2.15463	97.8454
78	2.47148	97.5285
